# Dense Functional and Molecular Readout of a Circuit Hub in Sensory Cortex

**DOI:** 10.1101/2021.02.23.432355

**Authors:** Cameron Condylis, Abed Ghanbari, Nikita Manjrekar, Karina Bistrong, Shenqin Yao, Zizhen Yao, Thuc Nghi Nguyen, Hongkui Zeng, Bosiljka Tasic, Jerry L. Chen

## Abstract

Information processing in the neocortex is carried out by neuronal circuits composed of different cell types. Recent census of the neocortex using single cell transcriptomic profiling has uncovered more than 100 putative cell types which subdivide major classes of excitatory and inhibitory neurons into distinct subclasses. The extent to which this molecular classification predicts distinct functional roles during behavior is unclear. Here, we combined population recordings using two-photon calcium imaging with spatial transcriptomics using multiplexed fluorescent *in situ* hybridization to achieve dense functional and molecular readout of cortical circuits during behavior. We characterized task-related responses across major transcriptomic neuronal subclasses and types in layer 2/3 of primary somatosensory cortex as mice performed a tactile working memory task. We find that as neurons are segregated into increasingly discrete molecular types, their task-related properties continue to differentiate. We identify an excitatory cell type, Baz1a, that is highly driven by tactile stimuli. Baz1a neurons homeostatically maintain stimulus responsiveness during altered sensory experience and show persistent enrichment of subsets of immediately early genes including *Fos*. Measurements of functional and anatomical connectivity reveal that upper layer 2/3 Baz1a neurons preferentially innervate somatostatin-expressing inhibitory neurons. We propose that this connection motif reflects a sensory-driven circuit hub that orchestrates local sensory processing in superficial layers of the neocortex.
