## Supplementary Table 1 for "Dense Functional and Molecular Readout of a Circuit Hub in Sensory Cortex"

### Sheet: Sheet1
Gene	Molecular Instruments Lot. No	DNA sequence
Slc17a7	2139/A126	gagtccgctacagccccgggcagcgggcactcgcagcctggttcccccccgagcggagctgcggggccgggccgggccggggcggaccccgggatcccggacgcggccgcccgggcccgcgggcggggggattggcaggggacccgcgtgggcacagccaccatggagttccggcaggaggagtttcggaagctggcggggcgcgccctggggaggctgcaccggttactggagaagcggcaggaaggcgcggagacactggagctgagtgccgacgggcggccagtgaccacgcacactcgggacccgcctgtggtggactgcacctgctttggcctccctcgtcgctacatcatcgccatcatgagcggtctgggtttctgtatcagctttggcatc…
Gad2	PRC965	tccctaaaaatctcttgggccctttccactttccaatctccagactgcgaggatcacggctactccccccatttaacctcggcggcgcagagcacagcagcgcgtccctgcgccctgactggaacatacaaacacgcacgagcactggcatacgcagacagcacgtttcctgtccctgtgtgacacccaccctcgtcgcgctgccgctccagccctcgcgcggtgcccttctcccgccacacgtactcgcacacgcacgcactctcgtgcagggtcgaggcaaaggcagcttgccacagccacttggaggcgaccagcgccagtctagcagaacccatggcgtctcctggctccggcttttggtccttcggatctgaagatggctctgcggatcctgag…
Ngb	2292/A824	gacagtaggcgagtccctgctctacatgctggagaagtgcctgggtcccgactttacaccagctacaaggaccgcctggagccgactctacggagctgtggtgcaagccatgagccgaggctgggatggggagtaagagacgagccagtgcccctatctatgtgtgtctgtctgttgatctgcctgttgtagtcttagcctctcccccagggtctctctataccttggtcctcatccccttggccatcctagagaggtgatgggagagggctctgtctcagcttctggtcagctgcagggaggtggatttccttccctcatccccatagatgtcctgctgcatgcctggttagctcgccccaggaggcagaacaatttgggtagtgaggtggcatgggg…
Fst	2292/A826	ccatctcggaagaaacggaggaagaggaggaggaggaagaccaggactacagctttcctatctcttccattctagagtggtaaactctccaccaatgttcagtgttgacatagcctttgggcaaaacgaaacacaacaaaataaataataataataaataataaaggaaagaaaaaagatagaaaagaagataagaaaaagaaaaatatattgttcataatgtaaataagtgtatgcttatttatttggggggaaaactatacattaaaggacctttgtcctaagctctctcccaggccacgttgttattcactgggcatggagagatggtcatttcgtggtctactggatgaggcctatagttgagacttgtagacatttatttatactgtgtcatgt…
Rrad	2292/A814	ggtttaaataggaggccctagaacagcgacccagcgccagctgaggggctgagaaagcagcagaggagaaaaagactgcagtcgtgacagcgacaagggtctgagtctgaacaggggtctacgagtgggttctatcagatcccccagtggtctgtgtcgcagcgctgatcaagtcctgataacatctgtgtgagagttgagtcctacctgctcccgcgatagagctgccatcccaattcttcgttccccagacggcgtccaacacgatgaccctgaatggtggcagcggagcaagcgggagccgtggtgcgggccgggagcgcgaccgccgtcgaggcagcaccccatggggcccggcacccccactgcaccgcaggagcatgccggtggacgagcgag…
Penk	2292/A812	agtggctgtggccgccgccagcaaggcaggcgcacagagccccgctgcccagcgacgctgcccggcgcctcgcagagctccccgacgcggccgctttacacttgccttctttctttctcttgcagagtggcatctggtacacgctcttccagtaacctgcgccatctggagcaacggcagccccatggcgcggttcctgaggctttgcacctggctgctggcgcttgggtcctgcctcctggctacagtgcaggcggaatgcagccaggactgcgctaaatgcagctaccgcctggttcgcccaggcgacatcaatttcctggcgtgcacactggaatgtgaaggacagctgccttctttcaaaatctgggagacctgcaaggatctcctgcaggtgtc…
S100a6	2292/A822	ccagagtttcgagtcacgtgccagaagggaaaactaaacacggaattagagaaaacttgatgcctctggcttgcactggtctcctttgggcccgttagggcccgctaaactccctcattccgctcctaatcctggacagtccaggcaacaggggcgtggaaagttgagggggctgggatgttcgtttgccttgcctcaggcgctgggtggggtcggggcgtgccagcactccctgggcggacctcacggatgctggccactataaggccggccagactgcgacacattccatcccctcgaccactcctttggcgcttcgctgtcgaccgtgcgcttcttctagcccagtgatcagtcatggcatgccctctggatcaggccattggccttctcgtggcc…
Coch	2436/B201	gttcccattcctgtcacctgctttaccagaggcctggatatccgaaaagagaaagcagatgttctctgcccaggaggctgctctcttgaggaattctctgtgtttgggaacatagtgtatgcgtcagtgtccagcatctgcggcgctgctgtccataggggagtgattggcacctcagggggacctgtgcgtgtctacagccttcctggtcgagagaactactcctcggtagatgccaacggcatccagtctcagatgctttcccgatggtccgcgtccttcgctgtgaccaaaggcaaaagcagtacccaggaagccacaggacgggcagtgtccacagcccacccaccttcaggtaaaagactaaagaagacaccagagaagaagactggcaacaaa…
Ndnf	2436/B195	aggatggagctgttctactggtgtttgctgtgcctcctgttaccactcacttcaaggacccagaagctgcccacccgagatgaggaactttttcagatgcagatccgggataaggaattttttcacgattcatctgtgattccagatggagctgaagtcagcagttatctctttagagatacacctagaaggtatttcttcatggttgaggaagataacaccccactgtcagtcacagtgacaccttgcgatgcacctttggagtggaagcttagccttcaggagctgcatgaggggtccagtgcagatggatcaggtgacccagaactacttgaccagcagaagcagcagatgactgatgtagagggcacagaactattctcctacaagggcaatgat…
Lhx6	2292/A816	cggtttatataacaggcgaggggaggcgctgggctctgacagctccgagccagttcagcagccgccgtcgcctgcattccctccccctcccccaggtgatggcccagccagggtccggctgcaaagcgaccacccgctgtctcgaagggaccgctccgcctgccatggctcagtcagacgcagaggccttggcaggcgctctggacaaggacgaaggtagagcctccccatgtacgcccagcacaccgtctgtctgctcgccgccctctgctgcctcttccgtgccgtctgccggcaagaatatctgctccagttgcggtctggagatcctggaccggtatctgctcaaggtcaacaacctcatctggcacgtgcggtgcctcgagtgctccgtgtgtc…
Vip	2436/B207	agtgagggagattctgcagactttcttgaagagctggagaaatgatgggaagaggcctctgggcagagctgaaatcagagaattctcgaaggaaaacaaccacgtgattacattatgagttctacatgtctaattcaagaaaaaaacttccatagcaaaaccaaataaaatgtgttgtgaatattgtggtttcctttatgtaataactgtgatgtttacattgtaaatattatttgagcattctaacattcatctgtagctcatgaaatgcttataatttcatatgctatatattctttcaaagaaaagtatatttaatgataggtagatactagattaattgcaattatctgaagctttctgcaagggtagcaatcgaggaaaattgatgtgtttatt…
Sst	2056/A041	agcggctgaaggagacgctaccgaagccgtcgctgctgcctgaggacctgcgactagactgacccaccgcgctccagcttggctgcctgaggcaaggaagatgctgtcctgccgtctccagtgcgccctggctgcgctctgcatcgtcctggctttgggcggtgtcaccggcgcgccctcggaccccagactccgtcagtttctgcagaagtctctggcggctgccaccgggaaacaggaactggccaagtacttcttggcagagctgctgtccgagcccaaccagacagagaatgatgccctggagcccgaggatttgccccaggcagctgagcaggacgagatgaggctggagctgcagaggtctgccaactcgaacccagcaatggcaccccggga…
Pv	2046/A023	gacactgcagcgctggtcatatgagcagaaaggatgaggagaacactttttaatcttttcgcacttgctctgcccgctcaaacagttgcaggatgtcgatgacagacgtgctcagcgctgaggacatcaagaaggcgataggagcctttgctgctgcagactccttcgaccacaaaaagttcttccagatggtgggcctgaagaaaaagaacccggatgaggtgaagaaggtgttccatattctggacaaagacaaaagtggcttcattgaggaggatgagctggggtccattctgaagggcttctcctcagatgccagagacttgtctgctaaagaaacaaagacgcttctggccgctggagacaaggatggggacggcaagattggggttgaagaat…
Pthlh	2436/B199	gcggccacctggccctcgcatccacgacacgcgcgcctgcaacttgttcaagggcgttgtggaatcaactttccggaagcaaccagcccaccgaaggaggtagaccgacagctatgtatatatacgcgctctgccgcaagtggctgtgcacccagaggcccggtgcgcaggacagctgactcctgaggaacacccgcgtttgaagaggggtttgacctgccccacgacccagagtgctgccgccaagactaattagacattgctatgggagccacagcaacgcgccacgcatccccgacgcctatgtaaaacgcccggttttcgctcttctttcagaggaagctctctgattgctttttcccctctcgggtccctttttgcctgtgcggtttgagagag…
Chodl	2292/A806	ggctgttgctgctgttgctgctgctgttgctgctgttgaagccactaccaggacacaccagctcagtcccttagaacacagagacctgagaaggaagggaaggcagctgcttaggtttgcgttagaactcccgtttcacctttccaacagatacagacagaggaactcataacactgtcccctgctcccagacacgcccacggtgtcctgcactccagcccagtgcggcacggggcagcctggcagaaggtcctccctaaaggcgatgcttacaggcatcctagctgctgcgctgggaaggagggagtaggacccagcaggaaagcaaggaagctgctggtgagagccaccggcggtggccgcgctgcgggaagacctcgtctttccttcactggacac…
Vipr2	2292/A810	gcagcctggaaggcggagagggcgataggcgcgagactgaggaaatccgcgctgggaggcccggagcaggggaccgtgctgctgaggcgccaaggaccgaggcagcacgctgagcccaagatgagggcgtcggtggtgctgacctgctactgctggttgctggtgcgggtgagcagcatccatccagaatgtcgctttcatctagaaatacaagaagaagagacaaaatgtgcagagctgctaagcagccaaacggagaatcagagagcctgcagcggtgtctgggacaacatcacatgctggcgcccggcagacgttggggaaactgtcacagtgccctgccccaaagtattcagcaatttctacagcagaccaggaaacataagcaaaaactgcact…
RCamp1.07	2167/A364	atgggttctcatcatcatcatcatcatggtatggctagcatgactggtggacagcaaatgggtcgggatctgtacgacgatgacgataaggatctcgccaccatggtcgactcatcacgtcgtaagtggaataaggccggtcacgcagtcagagctataggtcggctgagctcacccgtggtgtccgagcggatgtaccccgaggacggcgccctgaagagcgagatcaagaagggcctgcgcctgaaggacggcggccactacgccgccgaggtcaagaccacctacaaggccaagaagcccgtgcagctgcccggcgcctacatcgtggacatcaagttggacatcgtgtcccacaacgaggactacaccatcgtggaacagtgcgaacgcgccgag…
Fos	PRD838	aaccgcgactgcagcgagcaactgagaagactggatagagccggcggttccgcgaacgagcagtgaccgcgctcccacccagctctgctctgcagctcccaccagtgtctacccctggaccccttgccgggctttccccaaacttcgaccatgatgttctcgggtttcaacgccgactacgaggcgtcatcctcccgctgcagtagcgcctccccggccggggacagcctttcctactaccattccccagccgactccttctccagcatgggctctcctgtcaacacacaggacttttgcgcagatctgtccgtctctagtgccaactttatccccacggtgacagccatctccaccagcccagacctgcagtggctggtgcagcccactctggtctcc…
