## Supplementary Table 2 for "Dense Functional and Molecular Readout of a Circuit Hub in Sensory Cortex"

### Sheet: Active_Neurons
ACTIVE NEURONS
Cell Type	Animals							Total
	cc028L	cc029L	jn039	bb001L	cc030L	cc032	cc034
Adamts2	131	23	121	4	233	17	13	542
Baz1a	48	14	50	4	51	1	14	182
Agmat	41	75	52	29	27	24	135	383
Pv/Vipr2+	1	0	0	2	0	0	3	6
Pv/Vipr2-	8	2	1	0	10	2	19	42	48	Total Pv
Sst/Chodl+	6	6	9	1	7	2	16	47
Sst/Chodl-	15	34	12	5	3	3	16	88	135	Total SSt
Vip/Pthlh+	5	8	3	1	6	2	15	40
Vip/Pthlh-	15	3	5	3	12	5	6	49	89	Total Vip
Lamp5/Lhx6+	0	1	1	2	0	0	0	4
Lamp5/Lhx6-	0	0	0	0	0	10	9	19	23	Total Lamp5
UNL	589	411	328	317	244	156	705	2750
								1402	Total Identified Cells
								4152	Total Cells

### Sheet: Inactive_Neurons
INACTIVE NEURONS
Cell Type	Animals							Total
	cc028L	cc029L	jn039	bb001L	cc030L	cc032	cc034
Adamts2	25	22	22	0	15	42	94	220
Baz1a	6	1	2	2	5	3	0	19
Agmat	44	24	13	5	52	71	97	306
Pv/Vipr2+	0	0	0	0	0	0	0	0
Pv/Vipr2-	2	1	0	0	1	2	7	13	13	Total Pv
Sst/Chodl+	0	0	0	1	0	0	0	1
Sst/Chodl-	3	2	3	0	1	1	7	17	18	Total SSt
Vip/Pthlh+	0	0	0	0	0	1	2	3
Vip/Pthlh-	0	1	0	0	4	1	8	14	17	Total Vip
Lamp5/Lhx6+	0	0	0	0	0	0	0	0
Lamp5/Lhx6-	0	0	0	0	0	6	1	7	7	Total Lamp5
UNL	143	172	75	93	100	18	92	693
								600	Total Identified Cells
								1293	Total Cells
